# Human Hepatocyte Nuclear Factor 4-α encodes isoforms with distinct transcriptional functions

**DOI:** 10.1101/585604

**Authors:** Élie Lambert, Jean-Philippe Babeu, Joël Simoneau, Dominique Lévesque, Émilie Jolibois, Michelle Scott, François Boudreau, François-Michel Boisvert

## Abstract

HNF4α is a nuclear receptor produced as 12 isoforms from two promoters by alternative splicing. In order to characterize the transcriptional capacities of all 12 HNF4α isoforms, stable lines expressing each isoform were generated. The entire transcriptome associated with each isoform was analyzed as well as their respective interacting proteome. Major differences were noted in the transcriptional function of these isoforms. The α1 and α2 isoforms were the most potent regulators of gene expression while the α3 isoform exhibited significantly reduced activity. The α4, α5 and α6 isoforms, which use an alternative first exon, were characterized for the first time, and showed a greatly reduced transcriptional potential with an inability to recognize the consensus response element of HNF4α. Several transcription factors and coregulators were identified as potential specific partners for certain HNF4α isoforms. An analysis integrating the vast amount of omics data enabled the identification of transcriptional regulatory mechanisms specific to certain HNF4α isoforms, hence demonstrating the importance of considering all isoforms given their seemingly diverse functions.
