## Supplementary material for "Human Hepatocyte Nuclear Factor 4-α encodes isoforms with distinct transcriptional functions": Suppl. Table 3

### Sheet: QC_stats
HNF4α isoform (replicate #)	Sample ID	Total number of reads	Reads after trimming	% of total reads (after trimming)	Reads aligned	% of total reads (aligned)
Control HCT 116 cells (1)	A0N1	56055654	56014234	0.999261	51790409	0.923911
Control HCT 116 cells (2)	A0N2	79014778	78963187	0.999347	73075685	0.924836
Control HCT 116 cells (3)	A0N3	51144357	51121256	0.999548	47414526	0.927072
HNF4α1 (1)	A1N1	59796558	59745271	0.999142	55753791	0.932391
HNF4α1 (2)	A1N2	61102956	61011297	0.9985	56627772	0.92676
HNF4α1 (3)	A1N3	50640711	50565962	0.998524	47154976	0.931167
HNF4α2 (1)	A2N1	56296640	56190605	0.998116	51982192	0.923362
HNF4α2 (2)	A2N2	59046798	58956517	0.998471	54979338	0.931115
HNF4α2 (3)	A2N3	55091536	55016724	0.998642	51190775	0.929195
HNF4α3 (1)	A3N1	55233772	55156822	0.998607	51492556	0.932266
HNF4α3 (2)	A3N2	54825664	54760059	0.998803	51015543	0.930505
HNF4α3 (3)	A3N3	58118727	58036347	0.998583	53895365	0.927332
HNF4α4 (1)	A4N1	64325507	64278288	0.999266	59682021	0.927813
HNF4α4 (2)	A4N2	60119152	60062759	0.999062	55744626	0.927236
HNF4α4 (3)	A4N3	56840108	56775007	0.998855	52563904	0.924768
HNF4α5 (1)	A5N1	52032011	51980248	0.999005	48182829	0.926023
HNF4α5 (2)	A5N2	60313773	60225994	0.998545	55992452	0.928353
HNF4α5 (3)	A5N3	54432846	54350126	0.99848	50798955	0.933241
HNF4α6 (1)	A6N1	48678898	48628173	0.998958	44946708	0.92333
HNF4α6 (2)	A6N2	47471097	47431178	0.999159	44167815	0.930415
HNF4α6 (3)	A6N3	50688423	50653230	0.999306	47323992	0.933625
HNF4α7 (1)	A7N1	47161043	47113164	0.998985	43822085	0.929201
HNF4α7 (2)	A7N2	53814942	53771860	0.999199	50235418	0.933485
HNF4α7 (3)	A7N3	51384496	51339069	0.999116	47252796	0.919592
HNF4α8 (1)	A8N1	56834615	56778923	0.99902	53049502	0.933401
HNF4α8 (2)	A8N2	45719495	45666116	0.998832	42226970	0.92361
HNF4α8 (3)	A8N3	50602340	50558777	0.999139	47118830	0.931159
HNF4α9 (1)	A9N1	48612904	48565736	0.99903	44817104	0.921918
HNF4α9 (2)	A9N2	66235540	66176337	0.999106	61873973	0.934151
HNF4α9 (3)	A9N3	46139778	46089663	0.998914	42688144	0.925192
HNF4α10 (1)	A10N1	49359919	49299621	0.998778	45877428	0.929447
HNF4α10 (2)	A10N2	63943754	63816840	0.998015	59450390	0.929729
HNF4α10 (3)	A10N3	58612012	58540519	0.99878	54632380	0.932102
HNF4α11 (1)	A11N1	49679058	49655706	0.99953	46152769	0.929019
HNF4α11 (2)	A11N2	56464567	56397294	0.998809	52655030	0.932532
HNF4α11 (3)	A11N3	54190854	54131953	0.998913	50618884	0.934085
HNF4α12 (1)	A12N1	61130462	61075965	0.999109	56683447	0.927254
HNF4α12 (2)	A12N2	57330031	57246264	0.998539	53141580	0.926941
HNF4α12 (3)	A12N3	50603261	50543719	0.998823	47063690	0.930053
